# Proteome-wide antigenic profiling in Ugandan cohorts identifies associations between age, exposure intensity, and responses to repeat-containing antigens in *Plasmodium falciparum*

**DOI:** 10.1101/2022.06.24.497532

**Authors:** Madhura Raghavan, Katrina L. Kalantar, Elias Duarte, Noam Teyssier, Saki Takahashi, Andrew F. Kung, Jayant V Rajan, John Rek, Kevin K.A. Tetteh, Chris Drakeley, Isaac Ssewanyana, Isabel Rodriguez-Barraquer, Bryan Greenhouse, Joseph L. DeRisi

## Abstract

Protection against *Plasmodium falciparum*, which is primarily antibody-mediated, requires recurrent exposure to develop. The study of both naturally acquired limited immunity and vaccine induced protection against malaria remains critical for ongoing eradication efforts. Towards this goal, we deployed a customized *P. falciparum* PhIP-seq T7 phage display library containing 238,068 tiled 62-amino acid peptides, covering all known coding regions, including antigenic variants, to systematically profile antibody targets in 198 Ugandan children and adults from high and moderate transmission settings. Repeat elements – short amino acid sequences repeated within a protein – were significantly enriched in antibody targets. While breadth of responses to repeat-containing peptides was twofold higher in children living in the high versus moderate exposure setting, no such differences were observed for peptides without repeats, suggesting that antibody responses to repeat-containing regions may be more exposure dependent and/or less durable in children than responses to regions without repeats. Additionally, short motifs associated with seroreactivity were extensively shared among hundreds of antigens, potentially representing cross-reactive epitopes. PfEMP1 shared motifs with the greatest number of other antigens, partly driven by the diversity of PfEMP1 sequences. These data suggest that the large number of repeat elements and potential cross-reactive epitopes found within antigenic regions of *P. falciparum* could contribute to the inefficient nature of malaria immunity.
