## Supplemental Table 4 for "Proteome-wide antigenic profiling in Ugandan cohorts identifies associations between age, exposure intensity, and responses to repeat-containing antigens in *Plasmodium falciparum*"

### Sheet: KEY
This file gives the seropositivity for each repeat element (fraction of people seropositive for any peptide with the repeat element) within each age group in the two transmission settings. Repeat elements represented here are 7-mers with conservative substitutions allowed at all positions that have high enough seropositivity rate in at least one group to allow meaningful statistical analysis. The…
Key for amino acid substitutions:
a: C
b: G or A
p: P
s: S or T
c: D or E
n: N or Q
d: R or H or K
e: L or V or I
m: M
f: Y or F or W
x: X

### Sheet: Sheet1
Repeat elements	all_child_moderate	all_child_high	adult_moderate	adult_high	age4_7_moderate	age4_7_high	age7_11_moderate	age7_11_high
PF3D7_0935900.1-p1('pnbcdcb',)	0.316667	0.866667	1	0.965517	0.233333	0.833333	0.4	0.931034
PF3D7_0500800.1-p1('bedcncs', 'edcncsc', 'eebncee')	0.266667	0.75	0.6	0.862069	0.3	0.7	0.233333	0.827586
PF3D7_1038400.1-p1('ceeccee',)	0.45	0.7	0.8	0.862069	0.4	0.6	0.5	0.827586
PF3D7_1035300.1-p1('ceececc', 'eececce')	0.233333	0.616667	0.966667	0.965517	0.233333	0.5	0.233333	0.758621
PF3D7_1149000.1-p1('ccdsesc',)	0.183333	0.716667	0.633333	0.655172	0.133333	0.7	0.233333	0.758621
PF3D7_1149000.1-p1('csescce',)	0.216667	0.716667	0.666667	0.758621	0.133333	0.7	0.3	0.758621
PF3D7_0501300.1-p1('nnnbnnn',)	0.216667	0.583333	0.533333	0.448276	0.233333	0.533333	0.2	0.655172
PF3D7_1036400.1-p1('nscecnc', 'scecncd')	0.133333	0.583333	0.7	0.655172	0.0666667	0.533333	0.2	0.655172
PFIT_0518700.1-p1('bcnfenn', 'cnfennn', 'ennnbcn', 'nbcnfen', 'nnbcnfe', 'nnnbcnf')	0.183333	0.5	0.166667	0.241379	0.166667	0.366667	0.2	0.655172
PF3D7_0220100.1-p1('cdendsc', 'dendscd', 'dscdend', 'endscde', 'ndscden', 'scdends')	0.0333333	0.45	0.1	0.0344828	0	0.366667	0.0666667	0.551724
PF3D7_0704300.1-p1('bedncbe', 'cbedncb', 'ncbednc')	0.116667	0.4	0.2	0.344828	0.1	0.266667	0.133333	0.551724
PF3D7_1221900.1-p1('bsscdcn',)	0.0333333	0.483333	0.2	0.37931	0.0333333	0.433333	0.0333333	0.551724
PF3D7_0500800.1-p1('bcsdcsb', 'csbcsdc', 'csdcsbc', 'dcsbcsd', 'sbcsdcs', 'sdcsbcs')	0.166667	0.533333	0.833333	0.655172	0.1	0.566667	0.233333	0.517241
PF3D7_0904900.1-p1('edccdcc',)	0.05	0.316667	0.266667	0.344828	0.0333333	0.166667	0.0666667	0.482759
PF3D7_0108700.1-p1('cdefcec', 'defcecb', 'nddnbcd')	0.0833333	0.316667	0.2	0.275862	0.0666667	0.2	0.1	0.448276
PF3D7_0114000.1-p1('ccebdcc',)	0.05	0.366667	0.133333	0.206897	0.0666667	0.3	0.0333333	0.448276
PF3D7_0310200.1-p1('cceddcc', 'ceddcce', 'dcceddc', 'eddcced')	0.0666667	0.3	0.4	0.310345	0.0666667	0.166667	0.0666667	0.448276
PF3D7_0702300.1-p1('dbscnnn',)	0.116667	0.366667	0.8	0.551724	0.0666667	0.3	0.166667	0.448276
PFIT_0219500.1-p1('cdendsc', 'dendscd', 'dscdend', 'endscde', 'ndscden', 'scdends')	0.0333333	0.4	0.0666667	0.0344828	0	0.366667	0.0666667	0.448276
PFIT_0701200.1-p1('dbscnnn', 'scnnnsd')	0.1	0.35	0.733333	0.517241	0.0666667	0.266667	0.133333	0.448276
PFIT_0701200.1-p1('esscnnn', 'sesscnn')	0.1	0.3	0.666667	0.482759	0.0666667	0.166667	0.133333	0.448276
PF3D7_1149000.1-p1('scceecc',)	0.0666667	0.3	0.533333	0.551724	0	0.2	0.133333	0.413793
PF3D7_0103500.1-p1('dscbsnd', 'ndscbsn', 'scbsnds')	0.0666667	0.283333	0.2	0.275862	0.1	0.2	0.0333333	0.37931
PF3D7_0304600.1-p1('bnpnbnp', 'nbnpnbn', 'npnbnpn', 'pnbnpnb')	0.0333333	0.316667	0.0666667	0.517241	0.0333333	0.266667	0.0333333	0.37931
PFIT_1233800.1-p1('nnncnnn',)	0.0333333	0.233333	0.1	0.172414	0.0666667	0.1	0	0.37931
PF3D7_0202000.1-p1('bdddddd',)	0.0833333	0.3	0.133333	0.275862	0.1	0.266667	0.0666667	0.344828
PF3D7_1023100.1-p1('dcndcnd', 'ndcndcn')	0.0333333	0.2	0.233333	0.172414	0.0333333	0.0666667	0.0333333	0.344828
PF3D7_1038400.1-p1('ccdccdc', 'cdccdcc', 'dccdccd')	0.0333333	0.216667	0.166667	0.241379	0	0.1	0.0666667	0.344828
PFIT_0112400.1-p1('ccebdcc',)	0.0666667	0.3	0.1	0.310345	0.0666667	0.266667	0.0666667	0.344828
PF3D7_1436200.1-p1('scceenn',)	0.0166667	0.183333	0.166667	0.37931	0	0.0666667	0.0333333	0.310345
PF3D7_0206800.1-p1('bbbsbbb', 'bbsbbbs', 'bsbbbsb', 'sbbbsbb')	0.0166667	0.216667	0.0333333	0.103448	0	0.166667	0.0333333	0.275862
PF3D7_0114000.1-p1('cesccec',)	0.0166667	0.15	0.0666667	0.0689655	0.0333333	0.1	0	0.206897
PF3D7_0201900.1-p1('nnnsbed', 'nnsbedn')	0.483333	0.183333	1	0.517241	0.466667	0.233333	0.5	0.137931
PF3D7_1006800.1-p1('cfddccf', 'cfddcfd', 'dcfddcc', 'ddccfdd', 'ddcfddc', 'fddccfd', 'fddcfdd')	0.25	0.0333333	0.233333	0.103448	0.233333	0.0333333	0.266667	0.0344828
PF3D7_1235400.1-p1('bmcdbmc', 'cdbmcdb', 'dbmcdbm')	0.2	0.05	0	0.103448	0.133333	0.0666667	0.266667	0.0344828
PFIT_0202400.1-p1('mcdcmcd',)	0.2	0.0333333	0.1	0.0689655	0.133333	0.0333333	0.266667	0.0344828
