## Supplemental Table 6 for "Proteome-wide antigenic profiling in Ugandan cohorts identifies associations between age, exposure intensity, and responses to repeat-containing antigens in *Plasmodium falciparum*"

### Sheet: Interprotein_motifs
Motif length	Identity requirement	Degeneracy conditions	Number of Inter-protein motifs	Number of proteins sharing inter-protein motifs	Number of proteins sharing motifs with PfEMP1
6-mer	6aa	No substitutions allowed	1184	748	233
	5aa	Conservative substitutions at remaining positions	1577	847	307
	0aa	Conservative substitutions at all positions	6760	1433	1204
7-mer	5aa	Conservative substitutions at remaining positions	911	509	57
	5aa	Upto 1 wildcard and remaining conservative substitutions	11056	1515	1039
	0aa	Conservative substitutions at all positions	3373	899	420
8-mer	5aa	Conservative substitutions at remaining positions	0	0	0
	5aa	Upto 2 wildcards and remaining conservative substitutions	31752	1584	1355
	0aa	Conservative substitutions at all positions	0	0	0
	0aa	Upto 2 wildcard and remaining conservative substitutions	123245	1620	1603
9-mer	5aa	Conservative substitutions at remaining positions	0	0	0
	5aa	Upto 2 wildcards and remaining conservative substitutions	20164	1408	827
	0aa	Conservative substitutions at all positions	0	0	0
	0aa	Upto 2 wildcard and remaining conservative substitutions	52667	1490	1137
